# Flap-enabled next-generation capture (FENGC): precision targeted single-molecule profiling of epigenetic heterogeneity, chromatin dynamics, and genetic variation

**DOI:** 10.1101/2022.11.08.515732

**Authors:** Mingqi Zhou, Nancy H. Nabilsi, Anqi Wang, Marie-Pierre L. Gauthier, Kevin O. Murray, Hassan Azari, William S. Owens, Jeremy R. B. Newman, Francisco J. Pardo-Palacios, Ana Conesa, Alberto Riva, Thomas L. Clanton, Brent A. Reynolds, Patrick Concannon, Jason O. Brant, Rhonda Bacher, Michael P. Kladde

## Abstract

Targeted sequencing is an increasingly sought technology. Available methods, however, are often costly and yield high proportions of off-target reads. Here, we present FENGC, a scalable, multiplexed method in which target sequences are assembled into 5′ flaps for precise excision by flap endonuclease. Recovery of length-matched sequences, amplification with universal primers, and exonucleolytic removal of non-targeted genomic regions mitigate amplification biases and consistently yield ≥ 80% on-target sequencing. Furthermore, optimized sequential reagent addition and purifications minimize sample loss and facilitate rapid processing of sub-microgram quantities of DNA for detection of genetic variants and DNA methylation. Treatment of cultured human glioblastoma cells and primary murine monocytes with GC methyltransferase followed by FENGC and high-coverage enzymatic methyl sequencing provides single-molecule, long-read detection of differential endogenous CG methylation, dynamic nucleosome repositioning, and transcription factor binding. FENGC provides a versatile and cost-effective platform for targeted sequence enrichment for analysis of genetic and/or epigenetic heterogeneity.
