## Supplemental Table 2 for "Flap-enabled next-generation capture (FENGC): precision targeted single-molecule profiling of epigenetic heterogeneity, chromatin dynamics, and genetic variation"

### Sheet: Sheet 1; Human ~300-nt Targets
Supplementary Table 2: Characteristics of designed FENGC target sequences used in this study; human ~ 300-nt targets.
Gene	Genome coordinates	Captured length (nt)	Captured sequence GC content (%)	Tm			Gene/product name a,b	Captured sequence relative to TSS (+1)	Notes
				Oligo 1-T	Oligo 2-T	Oligo 3-T
EPM2AIP1	chr3:36,992,888-36,993,182	295	62	69	70	71	EPM2A-interacting protein 1	+307 to +13 of EMPAIP1 TSS; -629 to -335 of MLH1 TSSa	Transcribed divergently from MLH1
EXO1	chr1:241,847,874-241,848,155	282	66	66	69	69	Exonuclease 1	-317 to -36
HSPA5	chr9:125,241,405-125,241,709	305	61	64	70	67	Endoplasmic reticulum chaperone BiP	-322 to -18	Locus with open chromatin
MLH1	chr3:36,993,504-36,993,803	300	60	61	69	70	DNA mismatch repair protein Mlh1	-609 to -310 of EMPAIP1 TSS; -13 to +287 of MLH1 TSSa	Transcribed divergently from EMP2AIP1
MLH3	chr14:75,051,561-75,051,853	293	36	64	66	65	DNA mismatch repair protein Mlh3	-321 to -29
MSH2	chr2:47,402,729-47,403,020	292	56	65	67	67	DNA mismatch repair protein MSH2	-338 to -47
MSH3	chr5:80,654,325-80,654,639	315	70	68	71	71	DNA mismatch repair protein MSH3	-323 to -9
MSH6	chr2:47,782,759-47,783,061	303	78	65	72	74	DNA mismatch repair protein MSH6	-323 to -21
PMS1	chr2:189,783,763-189,784,054	292	62	62	69	70	PMS1 protein homolog 1	-322 to -31
PMS2	chr7:6,009,126-6,009,426	301	61	64	67	71	Mismatch repair endonuclease PMS2	-320 to -20 of PMS2 TSS; -146 to +155 of AIMP2 TSS	Transcribed divergently from AIMP2
TDG	chr12:103,965,499-103,965,791	293	56	64	69	67	G/T mismatch-specific thymine DNA glycosylase	-316 to -24
a	Gene Ontology term “metabolic process,” filtered for “DNA repair”
b	Locus with open chromatin

### Sheet: Sheet 2; Human ~450-nt Targets
Supplementary Table 2: Characteristics of designed FENGC targets used in this study; human ~ 450-nt targets.
Gene	Genome coordinates (hg38)	Captured length (nt)	Captured sequence GC content (%)	Tm			Captured sequence relative to TSS (+1)		Notes
				Oligo 1-T	Oligo 2-T	Oligo 3-T		Gene/product name
ALKBH1	chr14:77,707,866-77,708,314	449	57	64	69	64	+158 to -291 of ALKBH1 TSS; -205 to +244 of SLIRP1 TSS	Nucleic acid dioxygenase ALKBH1	Transcribed divergently from SLIRP1
ALKBH2	chr12:109,093,335-109,093,770	436	62	65	65	65	-282 to +154	DNA oxidative demethylase ALKBH2
ALKBH3	chr11:43,880,520-43,880,969	450	62	64	68	68	-311 to +193	Alpha-ketoglutarate-dependent dioxygenase alkB homolog 3
APEX1	chr14:20,454,833-20,455,278	446	58	67	64	64	-393 to +53	DNA-(apurinic or apyrimidinic site) endonuclease
APEX2	chrX:55,000,041-55,000,485	445	59	66	67	68	-322 to +123	DNA-(apurinic or apyrimidinic site) endonuclease 2
ATM	chr11:108,222,537-108,222,984	448	61	62	68	68	+102 to -346 of NPAT TSS; -530 to -83 of ATM TSS	Serine-protein kinase ATM	Transcribed divergently from NPAT
ATRX	chrX:77,786,121-77,786,569	449	49	64	64	65	-353 to +96	Transcriptional regulator ATRX
ATXN3	chr14:92,106,418-92,106,858	441	67	64	70	69	-276 to +165	Ataxin-3
AXIN2	chr17:65,561,578-65,562,018	441	66	64	66	68	-370 to +71	Axin-2
BRCA1	chr17:43,125,334-43,125,779	446	52	62	65	67	-415 to +31	Breast cancer type 1 susceptibility protein
BRCA2	chr13:32,315,183-32,315,631	449	63	68	64	67	-325 to +124	Breast cancer type 2 susceptibility protein
CCN4	chr8:133,190,760-133,191,206	447	56	65	69	69	-279 to +168	WISP1 isoform 1
CD44	chr11:35,138,612-35,139,052	441	62	66	68	64	-559 to -119	CD44 antigen	TSS of ENST00000263398.11; same as RefSeq and only isoform expressed at detectable levels in brain (dbGaP accession phs000424.v8.p2 on 09/22/2022)
CDH1	chr16:68,736,898-68,737,344	447	60	67	68	65	-394 to +53	Cadherin-1
CDH13	chr16:82,626,498-82,626,943	446	50	65	68	67	-471 to -26	Cadherin-13
CDH2	chr18:28,177,299-28,177,747	449	73	69	66	70	-300 to +149	Cadherin-2
CDKN2A	chr9:21,994,358-21,994,794	448	75	68	67	70	-402 to +46	Cyclin-dependent kinase inhibitor 2A
CDKN2D	chr19:10,568,868-10,569,301	434	69	66	69	67	-345 to +89	Cyclin-dependent kinase 4 inhibitor D
CETN1	chr18:580,059-580,492	434	63	60	62	62	-284 to +150	Centrin-1
CHEK1	chr11:125,624,871-125,625,316	446	45	66	63	62	-265 to +181	Serine/threonine-protein kinase Chk1
CHEK2	chr22:28,741,673-28,742,109	437	59	68	66	65	-274 to +163	Serine/threonine-protein kinase Chk2
CSDE1	chr1:114,757,871-114,758,321	451	56	65	64	67	-271 to +180	Cold shock domain-containing protein E1
DDB2	chr11:47,214,647-47,215,093	447	63	61	62	65	-327 to +120	DNA damage-binding protein 2
DRD3	chr3:114,199,258-114,199,704	447	39	57	56	59	-297 to +150	D(3) dopamine receptor
DRD4	chr11_KI270832v1_alt:166,876-167,323	448	76	65	68	69	-302 to +146	D(4) dopamine receptor
EGFR	chr7:55,018,634-55,019,077	444	70	65	69	69	-383 to +61	Epidermal growth factor receptor
EPM2AIP1	chr3:36,992,888-36,993,337	450	60	69	69	69	+307 to -143 of EMP2AIP1 TSS; -629 to -180 of MLH1 TSSa	EPM2A-interacting protein 1	Transcribed divergently from MLH1
EPSTI1	chr13:42,992,151-42,992,580	430	55	66	66	65	-267 to +163	Epithelial Stromal Interaction 1
ERCC1	chr19:45,423,763-45,424,212	450	59	64	69	69	-292 to +158	DNA excision repair protein ERCC-1
ERCC2	chr19:45,370,469-45,370,913	445	60	67	68	65	-325 to +120	General transcription and DNA repair factor IIH helicase subunit XPD
ERCC8	chr5:60,944,930-60,945,380	451	60	62	61	63	+141 to -310 of ERCC8 TSS; -275 to +176 of NDUFAF2 TSS	DNA excision repair protein ERCC-8	Transcribed divergently from NDUFAF2
EXO1	chr1:241,847,874-241,848,317	444	64	66	66	65	-317 to +127	Exonuclease 1
FANCC	chr9:95,317,552-95,317,993	442	63	60	67	67	-283 to +159	Fanconi anemia group C protein
FAT4	chr4:125,316,119-125,316,562	446	54	61	65	67	-293 to +153	FAT Atypical Cadherin 4	Negative control, i.e., flap oligo 2-T does not direct cleavage of 3' target end
FEN1	chr11:61,792,341-61,792,787	447	63	67	66	63	-570 to -124	Flap endonuclease 1; transcribed divergently from TMEM258
FHIT	chr3:61,251,306-61,251,738	433	58	65	67	66	-276 to +157	Bis(5'-adenosyl)-triphosphatase
FOXC2	chr16:86,566,961-86,567,408	448	78	70	70	63	-290 to +158	Forkhead box protein C2
FZD7	chr2:202,034,262-202,034,691	430	76	70	67	69	-325 to +105	Frizzled-7
FZD8	chr10:35,641,206-35,641,640	435	69	68	67	69	-205 to +230	Frizzled-8
GPR158	chr10:25,175,048-25,175,483	436	61	66	70	66	-313 to +123	G-protein coupled receptor 158
GSTA1	chr6:52,803,818-52,804,264	447	41	60	65	58	-449 to -2	Glutathione S-transferase A1
HIST1H1B	chr6:27,867,390-27,867,834	445	53	61	65	64	-246 to +199	Histone H1.5
HMGA2	chr12:65,824,153-65,824,600	448	67	69	65	69	-307 to +141	High mobility group protein HMGI-C
HOTAIR	chr12:53,968,606-53,969,054	449	48	65	68	67	-297 to +152	Homo sapiens HOX transcript antisense RNA, transcript variant 1
HOXB2	chr17:48,544,881-48,545,329	449	51	63	64	64	-297 to +152	Homeobox protein Hox-B2
HSPA5	chr9:125,241,260-125,241,709	450	61	64	66	67	-322 to +128	Endoplasmic reticulum chaperone BiP	Locus with open chromatin
INO80	chr15:41,116,157-41,116,596	440	68	68	69	69	-349 to +91	Chromatin-remodeling ATPase INO80
KLF8	chrX:56,232,058-56,232,505	448	57	63	64	64	-298 to +150	Krueppel-like factor 8
LIG1	chr19:48,170,440-48,170,885	446	72	69	65	65	-281 to +165	DNA ligase 1
MBD4	chr3:129,440,032-129,440,478	447	65	68	65	65	-298 to +149	Methyl-CpG-binding domain protein 4
MCM9	chr6:118,931,590-118,932,036	447	32	61	61	60	-297 to +150	DNA helicase MCM9
MECP2	chrX:154,097,673-154,098,102	430	69	66	68	65	-370 to +60	Methyl-CpG-binding protein 2
MEG3	chr14:100,825,821-100,826,269	449	60	66	67	63	-287 to +162	Maternally Expressed 3
MGMT	chr10:129,466,900-129,467,344	445	76	67	69	64	-284 to +161	Methylated-DNA--protein-cysteine methyltransferase
MLH1	chr3:36,993,504-36,993,941	438	56	61	55	56	-310 to -747 of EMPAIP1 TSS; -13 to +425 of MLH1 TSSa	DNA mismatch repair protein Mlh1	Transcribed divergently from EPMAIP1
MLH3	chr14:75,051,407-75,051,853	447	47	64	61	69	-321 to +126	DNA mismatch repair protein Mlh3
MNAT1	chr14:60,734,448-60,734,889	442	50	63	61	65	-293 to +149	CDK-activating kinase assembly factor MAT1
MPG	chr16:77,798-78,244	447	75	69	68	65	-372 to +75	DNA-3-methyladenine glycosylase
MRE11	chr11:94,493,724-94,494,172	449	59	67	68	63	+121 to -328 for MRE11; -260 to +189 of ANKRD48 TSS	Double-strand break repair protein MRE11	Transcribed divergently from ANKRD48
MSH2	chr2:47,402,729-47,403,177	449	59	65	68	67	-338 to +111	DNA mismatch repair protein MSH2
MSH3	chr5:80,654,325-80,654,773	449	72	68	69	69	-323 to +126	DNA mismatch repair protein MSH3
MSH4	chr1:75,796,574-75,797,021	448	53	64	68	62	-297 to +151	DNA mismatch repair protein MSH4
MSH5	chr6:31,739,646-31,740,092	447	63	66	70	65	-302 to +145	DNA mismatch repair protein MSH5
MSH6	chr2:47,782,759-47,783,199	441	77	65	67	66	-323 to +118	DNA mismatch repair protein MSH6
MUTYH	chr1:45,340,319-45,340,767	449	55	63	66	66	-296 to +153	Adenine DNA glycosylase
NEIL2	chr8:11,769,235-11,769,674	440	62	65	67	67	-390 to +50	Endonuclease 8-like 2
NEIL3	chr4:177,309,535-177,309,983	449	55	60	65	60	-302 to +147	Endonuclease 8-like 3
NKX2-5	chr5:173,235,161-17,323,5610	450	56	69	69	70	-297 to +153	NK2 homeobox 5
OGG1	chr3:9,749,662-9,750,103	442	64	68	70	70	-282 to +160	N-glycosylase/DNA lyase
OLIG2	chr21:33,025,611-33,026,059	449	67	67	63	68	-324 to +125	Oligodendrocyte transcription factor 2
PARP1	chr1:226,408,056-226,408,497	442	66	66	66	69	-396 to +46	Poly [ADP-ribose] polymerase 1
PCNA	chr20:5,126,395-5,126,840	446	61	68	65	64	-217 to +229	Proliferating cell nuclear antigen
PELO	chr5:52,787,645-52,788,092	448	60	67	63	67	-295 to +153	Protein pelota homolog	Transcribed from same promoter as ITGA1
PMS1	chr2:189,783,763-189,784,201	439	64	62	66	65	-322 to +117	PMS1 protein homolog 1
PMS2	chr7:6,008,985-6,009,426	442	62	64	67	69	+122 to -320 of PMS2 TSS; -287 to +155 of AIMP2 TSS	Mismatch repair endonuclease PMS2	Transcribed divergently from AIMP2
PMS2P1	chr7:100,336,159-100,336,604	446	67	64	68	66	-296 to +150	Putative postmeiotic segregation increased 2-like protein 1
PMS2P11	chr7:77,011,149-77,011,595	447	49	63	62	63	-298 to +149	Putative postmeiotic segregation increased 2-like protein 11
PMS2P2	chr7:75,358,848-75,359,299	452	61	65	67	67	-302 to +150	Putative postmeiotic segregation increased 2-like protein 2
PMS2P3	chr7:75,527,982-75,528,429	448	61	65	69	68	-305 to +143	Putative postmeiotic segregation increased 2-like protein 3
PMS2P5	chr7:74,890,474-74,890,918	445	62	67	69	66	+139 to -306 of STAG3L1 TSS; -294 to +151 of PMS2P2 TSS	Postmeiotic segregation increased 2-like protein 5	Transcribed divergently from STAG3L1
POLD1	chr19:50,384,048-50,384,479	432	68	70	69	67	-275 to +157	DNA polymerase delta catalytic subunit
POLD4	chr11:67,353,447-67,353,893	447	65	68	67	67	-297 to +150	DNA polymerase delta subunit 4
POLG	chr15:89,334,728-89,335,168	441	64	66	70	68	-372 to +69	DNA polymerase subunit gamma-1
POLK	chr5:75,511,457-75,511,901	445	64	68	64	63	-293 to +152	DNA polymerase kappa
POLQ	chr3:121,545,842-121,546,288	447	52	60	62	66	-281 to +166	DNA polymerase theta
POLR2B	chr4:56,978,353-56,978,799	447	48	69	66	69	-287 to +160	DNA-directed RNA polymerase II subunit RPB2	Locus with open chromatin
POLR2G	chr11:62,761,244-62,761,691	448	62	62	67	66	-295 to +153	DNA-directed RNA polymerase II subunit RPB7	Locus with open chromatin
PRDM2	chr1:13,704,558-13,705,004	447	34	61	62	57	-297 to +150	PR domain zinc finger protein 2
PRKCG	chr19:53,881,833-53,882,277	445	68	67	70	67	-351 to +94	Protein kinase C gamma type
PRUNE2	chr9:76,905,871-76,906,311	441	68	67	69	67	-223 to +218	Protein prune homolog 2
PXMP4	chr20:3,372,0179-33,720,629	451	58	67	64	64	-298 to +153	Peroxisomal membrane protein 4
PYCARD	chr16:31,202,733-31,203,170	449	65	62	68	69	-393 to +45	Apoptosis-associated speck-like protein containing a CARD
RNASEH2A	chr19:12,806,317-12,806,765	450	66	63	69	66	-298 to +152	Ribonuclease H2 subunit A
RNF111	chr15:58,987,414-58,987,859	446	55	61	68	68	-252 to +194	E3 ubiquitin-protein ligase Arkadia
RPA2	chr1:27,914,634-27,915,080	447	56	64	67	64	-282 to +165	Replication protein A 32 kDa subunit
RPA3	chr7:7,718,466-7,718,915	450	34	62	57	58	-307 to +143	Replication protein A 14 kDa subunit
RPA4	chrX:96,883,621-96,884,066	446	44	66	67	64	-287 to +159	Replication protein A 30 kDa subunit
SH3TC1	chr4:8,198,945-8,199,389	445	66	62	65	69	-299 to +146	SH3 domain and tetratricopeptide repeat-containing protein 1
SIM2	chr21:36,698,824-36,699,273	450	77	68	69	70	-297 to +153	Single-minded homolog 2
SMAD4	chr18:51,029,915-51,030,359	445	67	64	70	64	-298 to +147	Mothers against decapentaplegic homolog 4
SMUG1	chr12:54,188,843-54,189,292	450	53	61	65	66	-297 to +153	Single-strand selective monofunctional uracil DNA glycosylase
SNAI1	chr20:49,982,773-49,983,210	438	68	69	68	68	-203 to +235	Snail family transcriptional repressor 1
SNAI2	chr8:48,921,315-48,921,748	434	57	67	68	70	-307 to +127	Zinc finger protein SNAI2
TAF1	chrX:71,365,956-71,366,401	446	55	68	70	66	-283 to +163	Transcription initiation factor TFIID subunit 1
TDG	chr12:103,965,499-103,965,940	442	59	64	64	69	-316 to +126	G/T mismatch-specific thymine DNA glycosylase
TP53	chr17:7,687,409-7,687,855	447	53	62	67	69	-304 to +143	Cellular tumor antigen p53
TREX1	chr3:48,465,929-48,466,361	448	67	68	66	69	-302 to +146	Three-prime repair exonuclease 1
TRIM28	chr19:58,544,079-58,544,508	430	69	69	68	68	-390 to +40	Transcription intermediary factor 1-beta
TWIST1	chr7:19,117,521-19,117,969	449	65	69	70	68	-296 to +153	Twist-related protein 1
TWIST2	chr2:238,847,667-238,848,112	446	67	66	65	67	-365 to +81	Twist-related protein 2
UBB	chr17:16,380,497-16,380,942	446	54	69	63	63	-296 to +150	Polyubiquitin-B
USP47	chr11:11,841,122-11,841,567	446	58	60	64	65	-301 to +145	Ubiquitin carboxyl-terminal hydrolase 47
WDR48	chr3:39,051,689-39,052,135	447	58	66	68	68	-297 to +150	WD repeat-containing protein 48
WNT1	chr12:48,978,163-48,978,609	447	74	68	68	68	-290 to +157	Proto-oncogene Wnt-1
XPC	chr3:14,178,508-14,178,952	445	59	63	68	67	-279 to +166	DNA repair protein complementing XP-C cells
XRCC2	chr7:152,676,039-152,676,482	444	59	67	70	65	-316 to +128	DNA repair protein XRCC2
XRCC3	chr14:103,715,325-10,3715,761	437	69	70	69	68	-274 to +163	DNA repair protein XRCC3
ZEB1	chr10:31,318,813-31,319,255	443	65	69	69	70	-359 to +84	Zinc finger E-box-binding homeobox 1
ZNF830	chr17:34,961,234-34,961,679	446	57	69	62	66	+227 to -219 of CCT6B TSS; -306 to +140 of ZNF830 TSS;	Zinc finger protein 830	Transcribed divergently from CCT6B (two TSSs only 81 bp apart)
a	Gene Ontology term “metabolic process,” filtered further for “DNA repair”
b	Encode gene products with known cancer-associated functions
c	Locus with open chromatin

### Sheet: Sheet 3; Human ~940-nt Targets
Supplementary Table 2: Characteristics of designed FENGC targets used in this study; human ~ 940-nt targets.
Gene	Genome coordinates	Captured length (nt)	Captured sequence GC content (%)	Tm			Captured sequence relative to TSS (+1)	Notes
				Oligo 1-T	Oligo 2-T	Oligo 3-T
ALKBH2	chr12:109,093,335-109,094,280	946	54	65	65	65	-791 to +155
APEX1	chr14:20,454,342-20,455,278	937	56	60	64	64	-789 to +148
APEX2	chrX:54,999,546-55,000,485	940	55	63	67	68	-777 to +163
ATM	chr11:108,222,047-108,222,984	938	58	66	68	68	+592 to -346 for NPAT TSS; -1020 to -83 for ATM TSS	Transcribed divergently from NPAT
ATRX	chrX:77,786,121-77,787,050	930	43	64	64	65	-780 to +150
BRCA1	chr17:43,125,334-43,126,270	937	51	69	65	67	-786 to +151
BRCA2	chr13:32,314,697-32,315,631	935	57	65	64	67	-783 to +152
CCN4	chr8:133,190,263-133,191,206	944	53	69	69	69	-776 to +168
CD44	chr11:35,138,111-35,139,052	942	53	64	68	64	-759 to +183
CETN1	chr18:579,563-580,492	930	54	62	62	62	-780 to +150
CHEK1	chr11:125,624,364-125,625,316	953	44	63	63	62	-772 to +181
CHEK2	chr22:28,741,673-28,742,622	950	61	64	66	65	-787 to +163
CSDE1	chr1:114,757,871-114,758,815	945	47	62	64	67	-764 to +181
DDB2	chr11:47,214,152-47,215,093	942	58	63	62	65	-790 to +152
EPSTI1	chr13:42,992,151-42,993,084	934	47	63	66	65	-771 to +163
EXO1	chr1:241,847,367-241,848,317	951	53	63	66	65	-824 to +127
FEN1	chr11:61,791,846-61,792,787	942	54	64	66	63	-791 to +151
GSTA1	chr6:52,803,818-52,804,756	939	39	61	65	58	-788 to +151
HIST1H1B	chr6:27,867,390-27,868,341	952	45	63	65	64	-759 to +193
HOTAIR	chr12:53968605-53969564	959	53	68	68	67	-807 to +152
HOXB2	chr17:48,544,881-48,545,815	935	49	64	62	64	-783 to +152
HSPA5	chr9:125,241,260-125,242,210	951	59	66	66	67	-823 to +128	Locus with open chromatin
LIG1	chr19:48,170,440-48,171,380	941	65	64	65	65	-776 to +165
MBD4	chr3:129,440,032-129,440,982	951	56	64	65	65	-802 to +149
MCM9	chr6:118,931,590-118,932,528	939	33	60	61	60	-789 to +150
MECP2	chrX:154,097,673-154,098,629	957	59	65	68	65	-897 to +60
MLH1	chr3:36,992,867-36,993,803	937	59	67	69	70	+328 to -609 of EPM2AIP1 TSS; -650 to +287 of MLH1 TSSa	Transcribed divergently from EPM2AIP1
MRE11	chr11:94,493,724-94,494,679	956	54	64	68	63	+121 to -835 of MRE11 TSS; -260 to +696 of ANKRD48 TSS	Transcribed divergently from ANKRD48
MSH2	chr2:47,402,248-47,403,177	930	52	69	68	67	-819 to +111
MSH4	chr1:75,796,091-75,797,021	931	46	64	68	62	-780 to +151
MSH5	chr6:31,739,162-31,740,092	931	53	65	70	65	-786 to +145
OGG1	chr3:9,749,158-9,750,103	946	61	66	70	70	-786 to +160
OLIG2	chr21:33,025,108-33,026,059	952	63	65	63	68	-800 to +152
PELO	chr5:52,787,147-52,788,092	946	50	63	63	67	-793 to +153	Transcribed from same promoter as ITGA1
PMS2	chr7:6,008,985-6,009,928	944	63	68	67	69	+122 to -822 of PMS2 TSS; -287 to +657 of AIMP2 TSS	Transcribed divergently from AIMP2
PMS2P5	chr7:74,889,984-74,890,918	935	64	68	69	66	+629 to -306 of STAGL3L2 TSS; -784 to +151 of PMS2P5 TSS	Transcribed divergently from STAG3L2
POLD4	chr11:67,353,447-67,354,385	939	59	68	67	67	-788 to +151
PRUNE2	chr9:76,905,871-76,906,815	945	66	68	69	67	-727 to +218
RPA2	chr1:27,914,634-27,915,584	951	53	68	67	64	-786 to +165
RPA4	chrX:96,883,116-96,884,066	951	42	66	67	64	-792 to +159	Transcribed from intron 5 of DIAPH2
TAF1	chrX:71,365,444-71,366,401	958	53	66	66	70	-795 to +163
TP53	chr17:7,687,409-7,688,346	938	49	67	67	69	-795 to +143
UBB	chr17:16,380,000-16,380,942	943	56	63	63	63	-793 to +150
XRCC2	chr7:152,676,039-152,676,977	939	50	65	70	65	-811 to +128
ZNF830	chr17:34,960,730-34,961,679	950	53	64	62	66	+731 to -219 of CCT6B TSS; -810 to +140 of ZNF830 TSS;	Transcribed divergently from CCT6B (two TSSs only 81 bp apart)

### Sheet: Sheet 4; Mouse ~620-nt Targets
Supplementary Table 2: Characteristics of designed FENGC target sequences used in this study; mouse ~ 620-nt targets.
Gene	Genome coordinates	Captured length (nt)	Captured sequence GC content (%)	Tm			Captured sequence relative to TSS (+1)	Notes
				Oligo 1-T	Oligo 2-T	Oligo 3-T
Ash1l	chr3:88,950,129-88,950,957	829	73	65.1	61.4	64.3	-493 to +336
Btk	chrX:134,583,042-134,583,555	514	50	61	60.8	63.4	+99 to -415
Ccl5	chr11:83,530,364-83,530,887	524	54	61.8	64.4	60.8	+155 to -369
Cd180	chr13:102,693,205-102,693,713	509	46	63.2	60.8	64.6	-353 to +156
Cox8a	chr19:7,217,511-7,218,156	646	52	59.5	65.3	61.5	+106 to -540	Locus with open chromatin
Cxcl15	chr5:90,794,068-90,794,625	558	44	58.6	57	63	-466 to +92
Cxcr4	chr1:128,592,199-128,592,690	492	57	62.6	60.4	63.4	+101 to -391
Dnmt3b	chr2:153,648,958-153,649,944	987	70	62.7	62	64.4	-492 to +495
Foxo1	chr3:52,267,705-52,268,609	905	65	64.1	58.5	64.6	-631 to +274
Gdf5	chr2:155,945,300-155,945,790	491	46	65.2	64.5	58.5	+68 to -423
Hdac3	chr18:37,954,900-37,955,436	537	61	62.7	65.3	61.6	+117 to -420 of Hdac3 TSS; -250 to +287 of Rell2 TSS	Transcribed divergently from Rell2
Hsf1	chr15:76,477,070-76,477,543	474	67	64.9	62.1	61.9	+208 to -266 of Bop1 TSS; -365 to +109 of Hsf1 TSS	Transcribed divergently from Bop1
Hsf2bp	chr17:32,036,229-32,036,712	484	70	65	65.2	65.1	+121 to -363 of Hsf2bp TSS; +130 to +613 of Rrp1b	Transcribed divergently from Rrp1b
Hsf4	chr8:105,269,428-105,270,050	623	66	61	64.3	64.8	-401 to +222
Hsf5	chr11:87,616,773-87,617,408	636	69	61.6	60.6	59.2	-391 to +245
Hsfy2	chr1:56,637,186-56,637,847	662	40	56.1	62.5	61.3	+250 to -412
Hsp90aa1	chr12:110,702,628-110,703,149	522	46	63.2	60.2	64.7	-6233 to -6754
Hsp90ab1	chr17:45,573,048-45,573,653	606	63	60.3	60.5	64.7	+224 to -382
Hspa1a	chr17:34,971,883-34,972,591	709	59	61.6	65.2	65.6	+274 to -435
Hspa1b	chr17:34,958,965-34,959,604	640	63	64.8	65.2	65.6	+274 to -366
Hspa2	chr12:76,403,857-76,404,461	605	63	64.3	61.1	64.9	-319 to +286
Ifna1	chr4:88,849,613-88,850,308	696	40	56.1	64	62.5	-474 to +222
Ifna2	chr4:88,683,754-88,684,286	533	37	58.1	59	61.4	-374 to +159
Ifng	chr10:118,440,660-118,441,135	476	47	65.1	65.1	61.8	-386 to +90
Ikbkb	chr8:22,706,326-22,707,045	720	59	62.6	63.2	64.8	+258 to -462
Ikbkg	chrX:74,392,804-74,393,357	554	61	63.4	58.2	63.9	+471 to -83 of Fam3a TSS; -487 to +67 of Ikbkg TSS	Transcribed divergently from Fam3a (two TSSs only 18 bp apart)
Il10	chr1:131,019,395-131,019,945	551	42	60.3	63	60.5	-450 to +101
Il12a	chr3:68,690,275-68,690,811	537	51	61.4	60.6	61.5	-369 to +168
Il12b	chr11:44,399,601-44,400,132	532	46	59.7	62.4	61.8	-462 to +70
Il3ra	chr14:14,346,110-14,346,724	615	65	63.5	65.4	61.7	-165 to +450
Il6	chr5:30,012,590-30,013,396	807	46	65.4	62.4	65.3	-524 to +283
Irak1	chrX:74,023,658-74,024,335	678	61	64.7	63.6	65.1	+261 to -417
Irak4	chr15:94,543,258-94,543,863	606	65	58.4	59.1	61.4	-387 to +219
Irf3	chr7:44,997,272-44,997,828	557	54	58.2	61.9	65.1	+308 to -249 of Bcl2l12; -376 to +181 of Irf3 TSS	Transcribed divergently from Bcl2l12
Irf5	chr6:29,526,316-29,527,062	747	73	62.9	60.2	58.3	-392 to +355
Irf7	chr7:141,266,329-141,266,813	485	55	64.2	58.5	62.7	+93 to -392
Jun	chr4:95,052,198-95,052,827	630	64	59.3	63	61	+25 to -605
Kdm6b	chr11:69,413,552-69,414,040	489	52	61.4	60.2	62.3	+124 to -365
Lbp	chr2:158,306,144-158,306,707	564	56	60.4	62.1	62.6	-350 to +214
Ly86	chr13:37,344,850-37,345,383	534	50	64.2	60.6	63.2	-495 to +39
Map3k1	chr13:111,808,985-111,809,661	677	72	64	59.6	55.5	+9 to -668
Mapk1	chr16:16,982,979-16,983,474	496	59	59.9	65	61.3	-403 to +93
Mapk13	chr17:28,768,866-28,769,660	795	65	59.6	59.1	62.1	-431 to +364
Mapk14	chr17:28,690,874-28,691,764	891	68	62.7	63.4	65.1	-455 to +436
Mapk15	chr15:75,995,428-75,995,983	556	57	61.1	64.8	64.8	+1660 to +2215
Mapk3	chr7:126,759,191-126,759,897	707	67	58.2	63.6	61.2	-435 to +272
Mapk4	chr18:74,064,823-74,065,577	755	69	57.9	65.1	59.5	+127 to -628
Mapk6	chr9:75,409,879-75,410,441	563	68	61.4	62.6	58.5	+127 to -436
Mapk8	chr14:33,446,723-33,447,594	872	72	63.8	64.9	64.8	+436 to -436
Mme	chr3:63,295,269-63,295,864	596	65	59.8	61.6	63.2	-166 to +430
Myd88	chr9:119,339,910-119,340,537	628	51	64.9	62.4	64.2	+132 to -496
Nfkb1	chr3:135,691,529-135,692,148	620	61	65.3	63.6	64.7	+18 to -602
Nfkb2	chr19:46,303,888-46,304,398	511	50	58.4	62.8	58.1	-432 to +79
Nfkbia	chr12:55,492,417-55,493,106	690	60	62.6	61.9	62.2	+231 to -459
Nfkbib	chr7:28,766,590-28,767,119	530	57	62.8	65	59.7	+55 to -475 of Nfkbib TSS; -145 to +385 of Sirt2 TSS	Transcribed divergently from Sirt2
Nr2c2	chr6:92,091,014-92,091,520	507	67	62.7	61	64.3	-376 to +131
Pik3ap1	chr19:41,384,869-41,385,481	613	67	65.2	57	65.2	+228 to -385
Pik3c2a	chr7:116443199-116444081	883	65	64.8	59.1	63.9	+251 to -632
Pik3c2g	chr6:139,736,328-139,736,987	660	37	58.3	65.3	62.9	-567 to +93
Pik3c3	chr18:30,272,232-30,272,871	640	39	59.3	63.9	63	-515 to +125
Pik3ca	chr3:32,397,129-32,397,798	670	75	58.9	64.1	59.9	-542 to +128
Pik3r1	chr13:101,768,008-101,768,630	623	71	60.1	65.3	65.8	+210 to -413
Pik3r2	chr8:70,776,348-70,777,162	815	66	64.9	64.5	65.2	-449 to +366
Pik3r3	chr4:116,221,346-116,221,950	605	57	63.8	61.7	61.8	-263 to +343
Pik3r5	chr11:68,431,620-68,432,347	728	60	63.5	63.8	65.1	-501 to +227
Pik3r6	chr11:68,502,642-68,503,181	540	51	61.6	63.4	65.3	-377 to +163
Ptpn6	chr6:124,738,642-124,739,124	483	59	60.1	59.7	62.1	+68 to -415
Rela	chr19:5,637,111-5,637,764	654	71	60	65.6	55.4	-372 to +282
Src	chr2:157,417,873-157,418,488	616	51	61.3	60.7	65.5	-6420 to -5805
Stat3	chr11:100,939,384-100,939,932	549	60	61.6	64.1	58.4	+157 to -392
Tab1	chr15:80,132,766-80,133,525	760	63	59.9	64.4	64.5	-361 to +399
Tab2	chr10:7,956,254-7,956,828	575	78	61.1	57.2	55.4	-131 to -705
Tet2	chr3:133,544,278-133,544,951	674	75	65.4	60.4	59.6	+113 to -561
Tlr2	chr3:83,841,701-83,842,365	665	47	63.7	64.1	64.2	+67 to -598
Tlr4	chr4:66,827,250-66,827,825	576	48	61.1	58.3	62.1	-301 to +275
Tnf	chr17:35,201,859-35,202,357	499	55	59.4	61.8	64.9	+149 to -350
Traf6	chr2:101,678,076-101,678,618	543	58	57	64.2	61	-364 to +179
Vav1	chr17:57,278,729-57,279,333	605	61	62.1	64	60.9	-371 to +234
