## Supplemental Table 3 for "Flap-enabled next-generation capture (FENGC): precision targeted single-molecule profiling of epigenetic heterogeneity, chromatin dynamics, and genetic variation"

### Sheet: Sheet1
Supplementary Table 3: CCS reads aligned to 11 human targets of ~ 300 nt vs. ~ 450 nt used in FENGC assay development with standard PCR vs. BS-PCR.
	~300-nt targets aligned CCS read number a
	~300 nt, Taq, PCR-1	~300 nt, Taq, PCR-2	~300 nt, FEN1, PCR-1	~300 nt, FEN1, PCR-2	~300 nt, FEN1, BS-PCR-1	~300 nt, FEN1, BS-PCR-2
EPM2AIP1	3896	1994	27	34	165	54
EXO1	37	17	3215	2913	2500	3105
HSPA5	21	10	1534	1528	1311	1149
MLH1	5081	2545	456	603	1477	2054
MLH3	141	171	1355	1743	48	34
MSH2	1395	643	810	729	287	159
MSH3	0	0	0	1	0	1
MSH6	0	0	0	0	0	0
PMS1	3140	1759	1610	2500	104	45
PMS2	210	149	716	1059	304	278
TDG	2018	1068	2537	2396	59	33
	~450-nt targets aligned CCS read number a
	~450 nt, Taq, PCR-1	~450 nt, Taq, PCR-2	~450 nt, FEN1, PCR-1	~450 nt, FEN1, PCR-2	~450 nt, FEN1, BS-PCR-1	~450 nt, FEN1, BS-PCR-2
EPM2AIP1	4321	3865	236	156	109	41
EXO1	14	21	2678	3371	318	234
HSPA5	103	55	2859	3607	933	501
MLH1	540	277	1682	1362	2325	1527
MLH3	31	33	111	208	5	2
MSH2	454	398	2196	2132	121	50
MSH3	0	0	0	0	6	3
MSH6	0	0	0	0	7	10
PMS1	454	347	817	971	4	10
PMS2	11	14	1150	1431	194	113
TDG	22	28	1148	1259	8	1
a High-fidelity CCS reads with ≥ 5 SMRT sequencing passes and ≥ 95% HCH conversion.
b Suffixes -1 and -2 refer to the two independent biological replicates.
c BS-PCR control was a PCR product amplified from bisulfite-converted gDNA.
