## Supplemental Table 4 for "Flap-enabled next-generation capture (FENGC): precision targeted single-molecule profiling of epigenetic heterogeneity, chromatin dynamics, and genetic variation"

### Sheet: Sheet 1; EM-seq
Supplementary Table 4: CCS reads on- and off-target for 119 ~ 450-nt human targets in MAPit-FENGC; EM-seq. a,b
	NSC-1	NSC-2	L0-1	L0-2	0.1%:99.9% L0:NSC-1	0.1%:99.9% L0:NSC-2	Nx18-25-1	Nx18-25-2
Input genomic DNA (ng)	500	500	500	500	500	500	500	500
Total reads	91751	189941	15937	20601	67757	53670	66882	54385
Reads aligned on genome	85408	168764	14223	18884	59928	48017	59286	47266
% Reads aligned on genome	0.930867	0.888507	0.892452	0.916655	0.884455	0.894671	0.886427	0.8691
Reads aligned on target	77014	156295	13056	17642	55750	41368	53392	43269
% Reads off target but on genome	0.0982812	0.0738842	0.0820502	0.06577	0.069717	0.138472	0.0994164	0.084564
% Total reads on target	0.83938	0.822861	0.819226	0.856366	0.822793	0.770784	0.798301	0.795605
Number of targets detected d	111		105		109		109
Number of targets detected using reads with ≥95% coverage of each reference sequence and ≥95% conversion	105		92		103		104
a Genomic DNA from M.CviPI-treated cells subject to EM-PCR for detection of DNA methylation.
b High-fidelity CCS reads with ≥ 3 SMRT sequencing passes.
c Suffixes -1 and -2 refer to the two independent biological replicates.
d At least one read in at least one condition.

### Sheet: Sheet 2; Standard PCR
Supplementary Table 4: CCS reads on- and off-target for 119 ~ 450-nt targets in MAPit-FENGC; standard PCR. a,b
	NSC-1	NSC-2	Nx18-25-1	Nx18-25-2
Input genomic DNA (ng)	500	500	500	500
Total reads	32701	27442	25062	22905
Reads aligned on genome	32512	27191	22819	22652
% Reads aligned on genome	0.99422	0.990853	0.910502	0.988954
Reads aligned on target	28414	22963	18170	20377
% Reads off target but on genome	0.126046	0.155493	0.203734	0.100433
% Total reads on target	0.868903	0.836783	0.725002	0.889631
Number of targets detected d	97
a Genomic DNA from M.CviPI-treated cells subject to standard PCR for genotyping.
b High-fidelity CCS reads with ≥ 3 SMRT sequencing passes.
c Suffixes -1 and -2 refer to the two independent biological replicates.
d At least one read in at least one condition.
