## Supplemental Table 5 for "Flap-enabled next-generation capture (FENGC): precision targeted single-molecule profiling of epigenetic heterogeneity, chromatin dynamics, and genetic variation"

### Sheet: Sheet1
Supplementary Table 5: Filtered CCS reads aligned to 119 ~ 450-nt human targets in MAPit-FENGC using EM-seq. a
	Filtered CCS read number b
	NSC-1	NSC-2	L0-1	L0-2	0.1%:99.9% L0:NSC-1	0.1%:99.9% L0:NSC-2	Nx18-25-1	Nx18-25-2
ALKBH1	0	6	0	0	2	0	1	0
ALKBH2	3152	7899	476	503	5595	2842	3381	3072
ALKBH3	5	6	0	0	3	3	2	2
APEX1	159	421	33	32	198	70	124	81
APEX2	701	2995	318	365	1928	813	5865	4908
ATM	807	1866	70	93	418	195	1292	964
ATRX	202	730	40	62	194	79	936	623
ATXN3	0	0	0	0	0	0	0	0
AXIN2	0	0	0	0	0	0	0	0
BRCA1	398	712	217	179	709	236	560	479
BRCA2	129	778	226	218	445	280	785	539
CCN4	333	783	31	66	456	147	566	577
CD44	48	93	7	15	46	33	53	43
CDH1	6	15	0	1	9	4	8	8
CDH13	0	0	0	0	0	0	0	0
CDH2	15	9	0	1	9	4	0	3
CDKN2A	0	0	0	0	0	0	0	0
CDKN2D	2	0	0	0	1	0	0	0
CETN1	280	1555	35	53	133	103	472	434
CHEK1	184	299	22	40	177	101	233	131
CHEK2	3197	12014	1887	1982	4333	2314	5409	5098
CSDE1	63	112	57	62	84	43	145	128
DDB2	69	412	17	20	73	38	182	150
DRD3	48	62	0	2	7	1	26	26
DRD4	0	0	4	6	3	0	0	1
EGFR	0	0	0	0	0	0	1	0
EPM2AIP1	1138	2322	1961	1928	1183	598	687	518
EPSTI1	70	135	13	17	51	33	142	80
ERCC1	249	281	93	137	915	362	422	383
ERCC2	7	6	7	3	10	6	13	23
ERCC8	613	2453	67	82	1295	458	1351	1386
EXO1	4	16	12	24	17	12	30	25
FANCC	1	11	0	1	2	0	1	2
FAT4	0	0	0	0	0	0	0	0
FEN1	705	1828	153	181	986	502	466	480
FHIT	46	95	9	7	71	36	22	26
FOXC2	9	6	2	0	14	10	1	3
FZD7	0	0	0	0	0	0	0	0
FZD8	7	3	0	0	2	4	2	3
GPR158	10	31	6	8	10	11	6	8
GSTA1	1580	2952	54	52	780	320	2468	1718
HIST1H1B	293	633	19	34	371	121	430	523
HMGA2	1	2	1	1	0	0	1	1
HOTAIR	1063	1877	448	528	1175	597	1546	968
HOXB2	31	43	104	140	59	26	57	24
HSPA5	0	28	84	87	3	1	28	11
INO80	3	1	0	0	0	1	0	6
KLF8	0	5	0	0	2	0	0	0
LIG1	14	34	2	3	2	2	21	17
MBD4	50	144	19	27	96	30	112	93
MCM9	655	1721	29	43	267	157	1008	977
MECP2	7	31	0	0	4	3	6	7
MEG3	97	84	8	8	19	19	48	47
MGMT	15	29	0	2	42	31	5	3
MLH1	2872	8950	1339	1532	1741	2054	3558	3287
MLH3	7	15	0	2	2	1	3	6
MNAT1	35	142	5	8	9	6	194	116
MPG	0	1	0	1	4	0	1	0
MRE11	435	1215	43	83	595	299	500	485
MSH2	1117	1939	185	242	2485	801	1531	1036
MSH3	2	23	1	9	9	12	8	8
MSH4	13	99	12	33	21	32	33	25
MSH5	132	241	24	57	198	107	170	192
MSH6	5	13	1	10	0	7	9	10
MUTYH	7	2	0	3	0	2	7	14
NEIL2	0	0	0	0	0	0	0	0
NEIL3	1	1	0	0	0	0	3	0
NKX2-5	0	5	0	0	0	1	0	0
OGG1	131	275	617	549	700	397	189	183
OLIG2	116	291	6	19	46	51	86	86
PARP1	0	11	1	1	0	1	2	0
PCNA	408	552	20	18	66	109	358	216
PELO	103	235	17	23	121	89	89	95
PMS1	27	63	0	1	8	12	33	19
PMS2	56	214	30	30	68	93	82	72
PMS2P1	26	124	16	28	56	33	32	30
PMS2P11	501	991	25	52	340	147	680	489
PMS2P2	5	17	0	1	5	3	12	9
PMS2P3	33	58	336	324	67	36	64	41
PMS2P5	1078	5423	423	547	2232	1425	3784	3841
POLD1	0	0	2	2	2	0	0	1
POLD4	1491	1719	1043	1096	3924	1853	1491	1441
POLG	0	0	0	0	0	0	0	0
POLK	13	82	1	2	5	2	41	31
POLQ	215	456	56	89	195	66	595	469
POLR2B	47	76	9	12	40	32	15	19
POLR2G	3	24	4	0	2	5	5	4
PRDM2	407	641	47	50	310	135	662	413
PRKCG	24	7	226	209	89	33	47	33
PRUNE2	238	673	24	28	247	145	280	303
PXMP4	1	3	0	1	0	2	7	6
PYCARD	0	3	3	4	3	2	3	2
RNASEH2A	11	4	0	6	8	4	10	9
RNF111	130	294	12	5	56	31	159	126
RPA2	1026	5542	890	878	1755	1012	4577	3062
RPA3	187	206	1	8	68	36	234	154
RPA4	3285	10938	423	471	5404	2499	3858	3811
SH3TC1	11	10	59	74	44	14	11	5
SIM2	0	3	0	0	4	2	2	0
SMAD4	12	3	0	0	5	5	1	4
SMUG1	8	24	1	1	10	2	16	10
SNAI1	0	0	0	0	0	0	0	0
SNAI2	1	4	0	3	2	1	1	0
TAF1	168	370	88	134	216	102	711	546
TDG	6	3	0	2	5	1	3	4
TP53	59	144	14	21	72	38	160	107
TREX1	0	3	0	0	0	0	2	0
TRIM28	32	95	7	6	24	22	70	42
TWIST1	4	2	0	0	3	4	5	1
TWIST2	9	10	1	1	16	4	4	3
UBB	66	118	3	5	17	22	43	32
USP47	7	6	0	2	1	0	2	0
WDR48	3	9	0	0	2	0	6	1
WNT1	71	55	82	72	106	57	18	12
XPC	4	0	0	0	0	0	0	0
XRCC2	9	20	28	29	21	11	23	41
XRCC3	0	0	0	0	0	0	0	0
ZEB1	0	0	0	0	0	0	0	0
ZNF830	6095	24059	1156	1234	11769	7706	10358	8753
a High-fidelity CCS reads with ≥ 5 SMRT sequencing passes.
b Filtered for ≥ 95% coverage of each reference sequence and ≥ 95% HCH conversion.
c Suffixes -1 and -2 refer to the two independent biological replicates.
