## Supplemental Table 6 for "Flap-enabled next-generation capture (FENGC): precision targeted single-molecule profiling of epigenetic heterogeneity, chromatin dynamics, and genetic variation"

### Sheet: Human ~450-nt Targets
Supplementary Table 6: Differential H5mCG and G5mCH in NSC and GBM Nx18-25 among ~ 450-nt targets determined by MAPit-FENGC using EM-seq; no cutoff.a
Differential DNA methylation (H5mCG)								Differential Accessibility (G5mCH)
	CCS read number b	Methylation change c	SE d	Wald	P value	Adjusted P value e			Methylation change c	SE d	Wald	P value	Adjusted P value e
CD44	43	0.5745	0.0327	309.346	< 0.0001	< 0.0001		CD44	-0.2008	0.0054	1398.66	< 0.0001	< 0.0001
HOXB2 g	24	0.5064	0.0021	57278.7	< 0.0001	< 0.0001		HOXB2	0.015	0.0049	9.255	0.0023	0.1597
HOTAIR g	968	0.4914	0.0032	23831.2	< 0.0001	< 0.0001		HOTAIR g	-0.0674	0.0049	189.452	< 0.0001	< 0.0001
TAF1	168	0.2334	0.0168	193.082	< 0.0001	< 0.0001		TAF1	-0.1017	0.0051	401.628	< 0.0001	< 0.0001
APEX2	701	0.1445	0.0125	134.27	< 0.0001	< 0.0001		APEX2	-0.0655	0.0192	11.6487	0.0006	0.0437
MCM9	655	0.1087	0.0038	799.869	< 0.0001	< 0.0001		MCM9	-0.0011	0.0109	0.0106	0.9182	1
PELO	89	0.0668	0.0021	965.226	< 0.0001	< 0.0001		PELO	-0.1125	0.0153	53.8195	< 0.0001	< 0.0001
PRDM2	407	0.0507	0.0025	417.962	< 0.0001	< 0.0001		PRDM2	-0.0514	0.005	107.727	< 0.0001	< 0.0001
BRCA2	129	0.0435	0.0049	79.2924	< 0.0001	< 0.0001		BRCA2	-0.0323	0.0215	2.2664	0.1322	1
HIST1H1B	293	0.0407	0.0008	2569.17	< 0.0001	< 0.0001		HIST1H1B	-0.046	0.0067	46.4778	< 0.0001	< 0.0001
CETN1	280	0.0363	0.011	10.9478	0.0009	0.0637		CETN1	-0.0363	0.007	26.6114	< 0.0001	0.0001
HIST1H1B (TSS) f	293	0.0328	0.0009	1295.97	< 0.0001	< 0.0001		HIST1H1B (TSS) f	-0.0739	0.0017	1886.56	< 0.0001	< 0.0001
RPA2	1026	0.025	0.0015	263.429	< 0.0001	< 0.0001		RPA2	-0.0099	0.0078	1.5891	0.2075	1
MEG3	47	0.0085	0.0244	0.122	0.7269	1		MEG3	-0.0084	0.0157	0.2823	0.5952	1
EPM2AIP1	518	0.0065	0.0014	21.6546	< 0.0001	0.0002		EPM2AIP1	-0.1015	0.0191	28.259	< 0.0001	< 0.0001
MNAT1	35	0.006	0.0006	114.129	< 0.0001	< 0.0001		MNAT1	-0.0317	0.0055	33.6365	< 0.0001	< 0.0001
TP53	59	0.0002	0.0019	0.0127	0.9103	< 0.0001		TP53	-0.0464	0.0074	39.6643	< 0.0001	0.0001
ERCC1	249	-0.0004	0.0004	1.1144	0.2911	< 0.0001		ERCC1	-0.0502	0.0142	12.587	0.0004	0.0264
PMS2P1	26	-0.003	0.0024	1.5259	0.2167	1		PMS2P1	0.0154	0.0265	0.3395	0.5601	1
PMS2	56	-0.0034	0.0018	3.6271	0.0568	1		PMS2	-0.0855	0.0132	42.1014	< 0.0001	< 0.0001
POLQ	215	-0.0036	0.0007	23.7005	< 0.0001	0.0001		POLQ	-0.0447	0.005	81.5233	< 0.0001	< 0.0001
ZNF830	6095	-0.0037	0.0007	31.3671	< 0.0001	< 0.0001		ZNF830	-0.0674	0.0058	133.521	< 0.0001	< 0.0001
OGG1	131	-0.0039	0.0019	4.2566	0.0391	1		OGG1	-0.0839	0.0209	16.0631	< 0.0001	0.0042
BRCA1	398	-0.0043	0.0012	12.9407	0.0003	0.0219		BRCA1	-0.0395	0.0132	8.9771	0.0027	0.1859
CHEK2	3197	-0.0052	0.0006	69.6601	< 0.0001	< 0.0001		CHEK2	-0.0198	0.0047	18.05	< 0.0001	0.0015
CSDE1	63	-0.0053	0.0037	2.1073	0.1466	1		CSDE1	-0.0565	0.0122	21.6445	< 0.0001	0.0002
MLH1	2872	-0.0059	0.0017	11.7929	0.0006	0.0404		MLH1	-0.0378	0.0118	10.2262	0.0014	0.0942
MRE11	435	-0.006	0.0014	19.5723	< 0.0001	0.0007		MRE11	-0.0532	0.0076	48.6682	< 0.0001	< 0.0001
RNF111	126	-0.0061	0.0008	61.5392	< 0.0001	< 0.0001		RNF111 g	-0.0609	0.0179	11.556	0.0007	0.0459
PMS2P5	1078	-0.0074	0.0005	254.038	< 0.0001	< 0.0001		PMS2P5	-0.0503	0.0098	26.5186	< 0.0001	< 0.0001
APEX1	81	-0.0083	0.0027	9.2998	0.0023	0.1558		APEX1 g	-0.0675	0.0158	18.2191	< 0.0001	0.0013
PMS2P3	33	-0.0096	0.0088	1.1892	0.2755	1		PMS2P3	0.0055	0.071	0.006	0.9382	1
ERCC8	613	-0.0108	0.0003	1340.62	< 0.0001	< 0.0001		ERCC8	-0.0739	0.0077	91.6536	< 0.0001	< 0.0001
MSH2	1036	-0.0112	0.0036	9.5303	0.002	0.1374		MSH2	-0.0345	0.0099	12.0732	0.0005	0.0348
FEN1	466	-0.0113	0.0013	80.5095	< 0.0001	< 0.0001		FEN1	-0.0191	0.0038	25.1641	< 0.0001	< 0.0001
DRD3	26	-0.0154	0.0282	0.3002	0.5838	1		DRD3	-0.034	0.0118	8.3239	0.0039	0.2661
PCNA	216	-0.0163	0.001	289.171	< 0.0001	< 0.0001		PCNA	-0.0374	0.0116	10.3639	0.0013	0.0874
FHIT	22	-0.0166	0.0108	2.3591	0.1246	1		FHIT	0.0384	0.0172	4.9677	0.0258	1
MSH5	148	-0.017	0.0013	159.303	< 0.0001	< 0.0001		MSH5	-0.0455	0.0109	17.5415	< 0.0001	0.0019
MBD4	50	-0.023	0.0161	2.0394	0.1533	1		MBD4	-0.0059	0.019	0.0972	0.7552	1
ATM	807	-0.0239	0.0055	18.6618	< 0.0001	0.0011		ATM	0.0031	0.0087	0.1242	0.7246	1
POLD4	1491	-0.0279	0.0059	22.3205	< 0.0001	0.0002		POLD4	-0.0436	0.0252	2.991	0.0837	1
TRIM28	32	-0.0305	0.0124	6.0277	0.0141	0.9576		TRIM28	-0.0866	0.072	1.4488	0.2287	1
ATRX	202	-0.035	0.0102	11.704	0.0006	0.0424		ATRX	-0.03	0.0287	1.0965	0.295	1
OLIG2	86	-0.0429	0.0027	256.219	< 0.0001	< 0.0001		OLIG2	0.067	0.019	12.4442	0.0004	0.0285
ALKBH2	3072	-0.0466	0.0013	1234.02	< 0.0001	< 0.0001		ALKBH2	-0.0589	0.0041	203.229	< 0.0001	< 0.0001
UBB g	32	-0.0503	0.0069	53.7674	< 0.0001	< 0.0001		UBB	-0.0168	0.0232	0.5242	0.469	1
CHEK1 g	131	-0.0506	0.0019	711.188	< 0.0001	< 0.0001		CHEK1 g	-0.0724	0.0183	15.6263	0.0001	0.0052
PRUNE2	238	-0.0652	0.0084	60.2971	< 0.0001	< 0.0001		PRUNE2	-0.1132	0.0108	108.798	< 0.0001	< 0.0001
DDB2	69	-0.0682	0.0012	3029.65	< 0.0001	< 0.0001		DDB2	-0.0433	0.0231	3.5194	0.0607	1
CCN4	333	-0.0846	0.0098	73.8911	< 0.0001	< 0.0001		CCN4	0.0785	0.0333	5.564	0.0183	1
RPA4	3285	-0.1108	0.0018	3966.6	< 0.0001	< 0.0001		RPA4	-0.0273	0.0061	20.3553	< 0.0001	0.0004
RPA3	154	-0.2314	0.0336	47.4977	< 0.0001	< 0.0001		RPA3	0.0272	0.0099	7.4999	0.0062	0.4196
EPSTI1	70	-0.3546	0.0412	74.0241	< 0.0001	< 0.0001		EPSTI1	0.0509	0.0278	3.3488	0.0673	1
GSTA1 g	1580	-0.7475	0.0028	73279.5	< 0.0001	< 0.0001		GSTA1 g	-0.0796	0.0057	192.088	< 0.0001	< 0.0001
	Increase or decrease in proportion H5mCG ≥ 0.05 that reaches statistical significance (Bonferroni corrected P < 0.05).
	Increase or decrease in proportion accessibility (G5mCH) ≥ 0.05 that reaches statistical significance (Bonferroni corrected P < 0.05).
a For promoters in which ≥ 50 reads obtained in combined duplicates, but no less than ≥ 22 reads in any of the 4 samples, i.e., both NSC duplicates and both Nx18-15 duplicates.
b Read number of sample with the least amount of reads.
c Proportion of difference in H5CG or accessibility (GBM Nx18-25 minus NSC non-cancerous cells).
d SE, standard error.
e Bonferroni method corrected (a = 0.05).
f Values calculated for HCG or GCH sites for – 80 to +45 relative to TSS within full-length target from – 246 to +199.
g Harbors one or more genetic variants (see Supplementary Table 7) that could contribute to the observed epigenetic differences.

### Sheet: Human ~450-nt Targets 5% cutoff
Supplementary Table 6: Differential H5mCG and G5mCH in NSC and GBM Nx18-25 among ~ 450-nt targets determined by MAPit-FENGC using EM-seq; 5% cutoff.a
Differential DNA methylation (H5mCG)								Differential Accessibility (G5mCH)
	CCS read number b	Methylation change c	SE d	Wald	P value	Adjusted P value e			Methylation change c	SE d	Wald	P value	Adjusted P value e
CD44	43	0.5745	0.0327	309.346	< 0.0001	< 0.0001		CD44	-0.2008	0.0054	1398.66	< 0.0001	< 0.0001
HOXB2 g	24	0.5064	0.0021	57278.7	< 0.0001	< 0.0001		HOXB2	0.015	0.0049	9.255	0.0023	0.1597
HOTAIR g	968	0.4914	0.0032	23831.2	< 0.0001	< 0.0001		HOTAIR g	-0.0674	0.0049	189.452	< 0.0001	< 0.0001
TAF1	168	0.2334	0.0168	193.082	< 0.0001	< 0.0001		TAF1	-0.1017	0.0051	401.628	< 0.0001	< 0.0001
APEX2	701	0.1445	0.0125	134.27	< 0.0001	< 0.0001		APEX2	-0.0655	0.0192	11.6487	0.0006	0.0437
MCM9	655	0.1087	0.0038	799.869	< 0.0001	< 0.0001		MCM9	-0.0011	0.0109	0.0106	0.9182	1
PELO	89	0.0668	0.0021	965.226	< 0.0001	< 0.0001		PELO	-0.1125	0.0153	53.8195	< 0.0001	< 0.0001
PRDM2	407	0.0507	0.0025	417.962	< 0.0001	< 0.0001		PRDM2	-0.0514	0.005	107.727	< 0.0001	< 0.0001
HIST1H1B (TSS) f	293	0.0328	0.0009	1295.97	< 0.0001	< 0.0001		HIST1H1B (TSS) f	-0.0739	0.0017	1886.56	< 0.0001	< 0.0001
EPM2AIP1	518	0.0065	0.0014	21.6546	< 0.0001	0.0002		EPM2AIP1	-0.1015	0.0191	28.259	< 0.0001	< 0.0001
ERCC1	249	-0.0004	0.0004	1.1144	0.2911	< 0.0001		ERCC1	-0.0502	0.0142	12.587	0.0004	0.0264
PMS2	56	-0.0034	0.0018	3.6271	0.0568	1		PMS2	-0.0855	0.0132	42.1014	< 0.0001	< 0.0001
ZNF830	6095	-0.0037	0.0007	31.3671	< 0.0001	< 0.0001		ZNF830	-0.0674	0.0058	133.521	< 0.0001	< 0.0001
OGG1	131	-0.0039	0.0019	4.2566	0.0391	1		OGG1	-0.0839	0.0209	16.0631	< 0.0001	0.0042
CSDE1	63	-0.0053	0.0037	2.1073	0.1466	1		CSDE1	-0.0565	0.0122	21.6445	< 0.0001	0.0002
MRE11	435	-0.006	0.0014	19.5723	< 0.0001	0.0007		MRE11	-0.0532	0.0076	48.6682	< 0.0001	< 0.0001
RNF111	126	-0.0061	0.0008	61.5392	< 0.0001	< 0.0001		RNF111 g	-0.0609	0.0179	11.556	0.0007	0.0459
PMS2P5	1078	-0.0074	0.0005	254.038	< 0.0001	< 0.0001		PMS2P5	-0.0503	0.0098	26.5186	< 0.0001	< 0.0001
APEX1	81	-0.0083	0.0027	9.2998	0.0023	0.1558		APEX1 g	-0.0675	0.0158	18.2191	< 0.0001	0.0013
ERCC8	613	-0.0108	0.0003	1340.62	< 0.0001	< 0.0001		ERCC8	-0.0739	0.0077	91.6536	< 0.0001	< 0.0001
OLIG2	86	-0.0429	0.0027	256.219	< 0.0001	< 0.0001		OLIG2	0.067	0.019	12.4442	0.0004	0.0285
ALKBH2	3072	-0.0466	0.0013	1234.02	< 0.0001	< 0.0001		ALKBH2	-0.0589	0.0041	203.229	< 0.0001	< 0.0001
UBB g	32	-0.0503	0.0069	53.7674	< 0.0001	< 0.0001		UBB	-0.0168	0.0232	0.5242	0.469	1
CHEK1 g	131	-0.0506	0.0019	711.188	< 0.0001	< 0.0001		CHEK1 g	-0.0724	0.0183	15.6263	< 0.0001	0.0052
PRUNE2	238	-0.0652	0.0084	60.2971	< 0.0001	< 0.0001		PRUNE2	-0.1132	0.0108	108.798	< 0.0001	< 0.0001
DDB2	69	-0.0682	0.0012	3029.65	< 0.0001	< 0.0001		DDB2	-0.0433	0.0231	3.5194	0.0607	1
CCN4	333	-0.0846	0.0098	73.8911	< 0.0001	< 0.0001		CCN4	0.0785	0.0333	5.564	0.0183	1
RPA4	3285	-0.1108	0.0018	3966.6	< 0.0001	< 0.0001		RPA4	-0.0273	0.0061	20.3553	< 0.0001	0.0004
RPA3	154	-0.2314	0.0336	47.4977	< 0.0001	< 0.0001		RPA3	0.0272	0.0099	7.4999	0.0062	0.4196
EPSTI1	70	-0.3546	0.0412	74.0241	< 0.0001	< 0.0001		EPSTI1	0.0509	0.0278	3.3488	0.0673	1
GSTA1 g	1580	-0.7475	0.0028	73279.5	< 0.0001	< 0.0001		GSTA1 g	-0.0796	0.0057	192.088	< 0.0001	< 0.0001
	Increase or decrease in proportion H5mCG ≥ 0.050 that reaches statistical significance (Bonferroni corrected P < 0.05).
	Increase or decrease in proportion accessibility (G5mCH) ≥ 0.050 that reaches statistical significance (Bonferroni corrected P < 0.05).
a For promoters with ≥ 50 reads in the combined duplicates, but ≥ 22 reads in any of the 4 samples, i.e., both NSC duplicates and both Nx18-15 duplicates.
b Read number of sample with the least amount of reads.
c Proportion of difference in H5CG or accessibility (GBM Nx18-25 minus NSC non-cancerous cells).
d SE, standard error.
e Bonferroni method corrected (alpha = .05).
f Values calculated for HCG or GCH sites for – 80 to +45 relative to TSS within full-length target from – 246 to +199.
g Harbors one or more genetic variants (see Supplementary Table 7) that could contribute to the observed epigenetic differences.

### Sheet: Human ~450-nt Targets 10% cut
Supplementary Table 6: Differential H5mCG and G5mCH in NSC and GBM Nx18-25 among ~ 450-nt targets determined by MAPit-FENGC using EM-seq; 10% cutoff.a
Differential DNA methylation (H5mCG)								Differential Accessibility (G5mCH)
	CCS read number b	Methylation change c	SE d	Wald	P value	Adjusted P value e			Methylation change c	SE d	Wald	P value	Adjusted P value e
CD44	43	0.5745	0.0327	309.346	< 0.0001	< 0.0001		CD44	-0.2008	0.0054	1398.66	< 0.0001	< 0.0001
HOXB2 g	24	0.5064	0.0021	57278.7	< 0.0001	< 0.0001		HOXB2	0.015	0.0049	9.255	0.0023	0.1597
HOTAIR g	968	0.4914	0.0032	23831.2	< 0.0001	< 0.0001		HOTAIR	-0.0674	0.0049	189.452	< 0.0001	< 0.0001
TAF1	168	0.2334	0.0168	193.082	< 0.0001	< 0.0001		TAF1	-0.1017	0.0051	401.628	< 0.0001	< 0.0001
APEX2	701	0.1445	0.0125	134.27	< 0.0001	< 0.0001		APEX2	-0.0655	0.0192	11.6487	0.0006	0.0437
MCM9	655	0.1087	0.0038	799.869	< 0.0001	< 0.0001		MCM9	-0.0011	0.0109	0.0106	0.9182	1
PELO	89	0.0668	0.0021	965.226	< 0.0001	< 0.0001		PELO	-0.1125	0.0153	53.8195	< 0.0001	< 0.0001
EPM2AIP1	518	0.0065	0.0014	21.6546	< 0.0001	0.0002		EPM2AIP1	-0.1015	0.0191	28.259	< 0.0001	< 0.0001
PRUNE2	238	-0.0652	0.0084	60.2971	< 0.0001	< 0.0001		PRUNE2	-0.1132	0.0108	108.798	< 0.0001	< 0.0001
RPA4	3285	-0.1108	0.0018	3966.6	< 0.0001	< 0.0001		RPA4	-0.0273	0.0061	20.3553	< 0.0001	0.0004
RPA3	154	-0.2314	0.0336	47.4977	< 0.0001	< 0.0001		RPA3	0.0272	0.0099	7.4999	0.0062	0.4196
EPSTI1	70	-0.3546	0.0412	74.0241	< 0.0001	< 0.0001		EPSTI1	0.0509	0.0278	3.3488	0.0673	1
GSTA1 g	1580	-0.7475	0.0028	73279.5	< 0.0001	< 0.0001		GSTA1	-0.0796	0.0057	192.088	< 0.0001	< 0.0001
	Increase or decrease in proportion H5mCG ≥ 0.10 that reaches statistical significance (Bonferroni corrected P value < 0.05).
	Increase or decrease in proportion accessibility (G5mCH) ≥ 0.10 that reaches statistical significance (Bonferroni corrected P value < 0.05).
a For promoters in which ≥ 50 reads obtained in combined duplicates, but no less than ≥ 22 reads in any of the 4 samples, i.e., both NSC duplicates and both Nx18-15 duplicates.
b Read number of sample with the least amount of reads.
c Proportion of difference in H5CG or accessibility (GBM Nx18-25 minus NSC non-cancerous cells).
d SE, standard error.
e Bonferroni method corrected (alpha = .05).
g Harbors one or more genetic variants (see Supplementary Table 7) that could contribute to the observed epigenetic differences.

### Sheet: Human ~450-nt Targets 20% cut
Supplementary Table 6: Differential H5mCG and G5mCH in NSC and GBM Nx18-25 among ~ 450-nt targets determined by MAPit-FENGC using EM-seq; 20% cutoff.a
Differential DNA methylation (H5mCG)								Differential Accessibility (G5mCH)
	CCS read number b	Methylation change c	SE d	Wald	P value	Adjusted P value e			Methylation change c	SE d	Wald	P value	Adjusted P value e
CD44	43	0.5745	0.0327	309.346	< 0.0001	< 0.0001		CD44	-0.2008	0.0054	1398.66	< 0.0001	< 0.0001
HOXB2 f	24	0.5064	0.0021	57278.7	< 0.0001	< 0.0001		HOXB2	0.015	0.0049	9.255	0.0023	0.1597
HOTAIR f	968	0.4914	0.0032	23831.2	< 0.0001	< 0.0001		HOTAIR	-0.0674	0.0049	189.452	< 0.0001	< 0.0001
TAF1	168	0.2334	0.0168	193.082	< 0.0001	< 0.0001		TAF1	-0.1017	0.0051	401.628	< 0.0001	< 0.0001
RPA3	154	-0.2314	0.0336	47.4977	< 0.0001	< 0.0001		RPA3	0.0272	0.0099	7.4999	0.0062	0.4196
EPSTI1	70	-0.3546	0.0412	74.0241	< 0.0001	< 0.0001		EPSTI1	0.0509	0.0278	3.3488	0.0673	1
GSTA1 f	1580	-0.7475	0.0028	73279.5	< 0.0001	< 0.0001		GSTA1	-0.0796	0.0057	192.088	< 0.0001	< 0.0001
	Increase or decrease in proportion H5mCG ≥ 0.20 that reaches statistical significance (Bonferroni corrected P value < 0.05).
	Increase or decrease in proportion accessibility (G5mCH) ≥ 0.20 that reaches statistical significance (Bonferroni corrected P value < 0.05).
a For promoters in which ≥ 50 reads obtained in combined duplicates, but no less than ≥ 22 reads in any of the 4 samples, i.e., both NSC duplicates and both Nx18-15 duplicates.
b Read number of sample with the least amount of reads.
c Proportion of difference in H5CG or accessibility (GBM Nx18-25 minus NSC non-cancerous cells).
d SE, standard error.
e Bonferroni method corrected (alpha = .05).
f Harbors one or more genetic variants (see Supplementary Table 7) that could contribute to the observed epigenetic differences.

### Sheet: Human ~450-nt Targets 45% cut
Supplementary Table 6: Differential H5mCG and G5mCH in NSC and GBM Nx18-25 among ~ 450-nt targets determined by MAPit-FENGC using EM-seq; 45% cutoff.a
Differential DNA methylation (H5mCG)								Differential Accessibility (G5mCH)
	CCS read number b	Methylation change c	SE d	Wald	P value	Adjusted P value e			Methylation change c	SE d	Wald	P value	Adjusted P value e
CD44	43	0.5745	0.0327	309.346	< 0.0001	< 0.0001		CD44	-0.2008	0.0054	1398.66	< 0.0001	< 0.0001
HOXB2 f	24	0.5064	0.0021	57278.7	< 0.0001	< 0.0001		HOXB2	0.015	0.0049	9.255	0.0023	0.1597
HOTAIR f	968	0.4914	0.0032	23831.2	< 0.0001	< 0.0001		HOTAIR	-0.0674	0.0049	189.452	< 0.0001	< 0.0001
GSTA1 f	1580	-0.7475	0.0028	73279.5	< 0.0001	< 0.0001		GSTA1	-0.0796	0.0057	192.088	< 0.0001	< 0.0001
	Increase or decrease in proportion H5mCG ≥ 0.45 that reaches statistical significance (Bonferroni corrected P value < 0.05).
a For promoters in which ≥ 50 reads obtained in combined duplicates, but no less than ≥ 22 reads in any of the 4 samples, i.e., both NSC duplicates and both Nx18-15 duplicates.
b Read number of sample with the least amount of reads.
c Proportion of difference in H5CG or accessibility (GBM Nx18-25 minus NSC non-cancerous cells).
d SE, standard error.
e Bonferroni method corrected (alpha = .05).
f Harbors one or more genetic variants (see Supplementary Table 7) that could contribute to the observed epigenetic differences.
