## Supplemental Table 8 for "Flap-enabled next-generation capture (FENGC): precision targeted single-molecule profiling of epigenetic heterogeneity, chromatin dynamics, and genetic variation"

### Sheet: Sheet1
Supplementary Table 8: CCS reads on- and off-target for 45 ~ 940-nt human targets in MAPit-FENGC using EM-seq. a
Sample b			800 ng input-1	800 ng input-2	400 ng input-1	400 ng input-2
Total reads			179458	130943	54023	57231
Reads aligned on genome			165646	121108	50873	53592
% Reads aligned on genome			0.923035	0.924891	0.941692	0.936416
Reads aligned on target			145070	105794	41467	44214
% Reads off target but on genome			0.124217	0.126449	0.184892	0.174989
% Total reads on target			0.808379	0.807939	0.76758	0.772553
Number of targets detected			38		38
Number of targets detected using reads with ≥95% coverage of each reference sequence and ≥95% conversion			25		20
a High-fidelity CCS reads with ≥ 5 SMRT sequencing passes.
b Suffixes -1 and -2 refer to the two independent biological replicates.
