## Supplemental Table 9 for "Flap-enabled next-generation capture (FENGC): precision targeted single-molecule profiling of epigenetic heterogeneity, chromatin dynamics, and genetic variation"

### Sheet: Sheet1
Supplementary Table 9: Filtered CCS reads aligned to 45 ~940-nt human targets in MAPit-FENGC using EM-seq. a
Gene	Capture strand length (nt)	%GC	Filtered CCS read number b
			800 ng input-1 c	800 ng input-2	400 ng input-1	400 ng input-2
ALKBH2	946	54	0	0	0	0
APEX1	937	56	418	302	109	99
APEX2	940	55	60	50	21	16
ATM	938	58	730	547	155	136
ATRX	930	43	0	0	0	0
BRCA1	937	51	0	0	0	0
BRCA2	935	57	0	0	0	0
CCN4	944	53	255	191	62	49
CD44	942	53	0	0	0	0
CETN1	930	54	0	2	0	0
CHEK1	953	44	0	0	0	0
CHEK2	950	61	0	0	1	0
CSDE1	945	47	1	0	0	0
DDB2	942	58	3	3	1	0
EPM2AIP1-MLH1	937	59	47174	33315	8989	8286
EPSTI1	934	47	1	0	0	0
EXO1	951	53	4	2	0	0
FEN1	942	54	1	1	0	0
GSTA1	939	39	0	0	0	0
HIST1H1B	952	45	0	0	0	0
HOTAIR	959	53	0	0	0	0
HOXB2	935	49	0	0	0	0
HSPA5	951	59	25971	18679	6675	6472
LIG1	941	65	0	0	0	0
MBD4	951	56	9	5	2	1
MCM9	939	33	0	0	0	0
MECP2	957	59	0	0	0	0
MRE11	956	54	3	1	1	2
MSH2	930	52	462	331	108	86
MSH4	931	46	80	55	20	14
MSH5	931	53	4347	3234	1029	965
OGG1	946	61	10	16	2	1
OLIG2	952	63	0	0	0	0
PELO	946	50	0	0	0	0
PMS2	944	63	22554	16530	5198	4918
PMS2P5	935	64	28081	19985	8261	7756
POLD4	939	59	4512	3222	976	923
PRUNE2	945	66	29	24	7	9
RPA2	951	53	7	5	4	2
RPA4	951	42	0	0	0	0
TAF1	958	53	0	0	0	0
TP53	938	49	0	1	0	0
UBB	943	56	1	0	0	1
XRCC2	939	50	0	0	0	0
ZNF830	950	53	0	0	0	0
a High-fidelity CCS reads with ≥5 SMRT sequencing passes.
b CCS reads with ≥95% coverage of each reference sequence and ≥95% HCH conversion.
c Suffixes -1 and -2 refer to each of the two independent biological replicates.
