## Supplemental Table 10 for "Flap-enabled next-generation capture (FENGC): precision targeted single-molecule profiling of epigenetic heterogeneity, chromatin dynamics, and genetic variation"

### Sheet: Sheet 1
Supplementary Table 10: CCS reads on- and off-target for 78 ~ 620-nt mouse targets in MAPit-FENGC using EM-seq.a
Sample	Mouse 1	Mouse 2	Mouse 3	Mouse 4
Input gDNA (ng)	600	600	600	600
Total reads	172876	147858	168272	108306
Reads aligned to other amplicons in library after filtering b	19537	16271	18598	4588
Reads aligned to FENGC targets afer filtering b	122568	101787	106040	76389
Unaligned reads and reads removed by filtering b,c	30771	29800	43634	27329
% On-target reads, ignoring off-target reads from other amplicons	0.799327	0.773534	0.708473	0.736507
Number of targets detected c	73	71	73	75
Number of targets detected in each library using filtered reads b,d	70	68	67	71
Number of targets detected in four combined libraries using filtered reads b,d	74
a High-fidelity CCS reads with ≥5 SMRT sequencing passes.
b Filtered for ≥ 95% conversion and ≥ 95% coverage of each mouse reference sequence (mm9 genome build).
c May include off-target reads from other amplicons in library.
d At least one read.
