## Supplemental Table 11 for "Flap-enabled next-generation capture (FENGC): precision targeted single-molecule profiling of epigenetic heterogeneity, chromatin dynamics, and genetic variation"

### Sheet: Sheet1
Supplementary Table 11: Filtered CCS reads aligned to 78 ~ 620-nt mouse targets in MAPit-FENGC using EM-seq. a
	CCS read number b
	Mouse 1	Mouse 2	Mouse 3	Mouse 4	Average CCS read number	Amplicon length
Ash1l	9	14	0	10	8.25	829
Btk	8412	6930	2687	1761	4947.5	514
Ccl5	14885	12096	7268	5135	9846	524
Cd180	216	201	290	515	305.5	509
Cox8a	567	376	739	570	563	646
Cxcl15	178	253	633	701	441.25	558
Cxcr4	1586	1738	2805	2253	2095.5	492
Dnmt3b	78	125	92	68	90.75	987
Foxo1	0	0	0	0	0	905
Gdf5	15135	15154	13733	7529	12887.8	491
Hdac3	2642	2129	1568	816	1788.75	537
Hsf1	812	566	649	307	583.5	474
Hsf2bp	792	475	645	260	543	484
Hsf4	301	120	87	50	139.5	623
Hsf5	0	0	0	0	0	636
Hsfy2	516	710	784	727	684.25	662
Hsp90aa1	16707	13095	19155	11218	15043.8	522
Hsp90ab1	3523	2401	2625	1523	2518	606
Hspa1a	0	4	0	4	2	709
Hspa1b	16	1	2	10	7.25	640
Hspa2	118	103	166	81	117	605
Ifna1	0	0	0	0	0	696
Ifna2	3174	3855	3031	4350	3602.5	533
Ifng	3892	2805	3667	3159	3380.75	476
Ikbkb	8	0	3	19	7.5	720
Ikbkg	211	279	647	666	450.75	554
Il10	4907	3722	3439	3110	3794.5	551
Il12a	14249	14043	8757	7683	11183	537
Il12b	3217	3150	5053	4153	3893.25	532
Il3ra	1377	1142	1412	1081	1253	615
Il6	18	8	19	16	15.25	807
Irak1	65	25	78	50	54.5	678
Irak4	1035	834	451	385	676.25	606
Irf3	10	0	11	12	8.25	557
Irf5	219	61	241	83	151	747
Irf7	952	1043	2468	2601	1766	485
Jun	1110	798	966	718	898	630
Kdm6b	14370	13361	15486	9225	13110.5	489
Lbp	659	850	749	758	754	564
Ly86	7615	5536	8098	5683	6733	534
Map3k1	0	88	0	0	22	677
Mapk1	1815	1389	1589	1004	1449.25	496
Mapk13	0	0	0	0	0	795
Mapk14	18	202	57	31	77	891
Mapk15	9818	8824	6756	5199	7649.25	556
Mapk3	85	102	23	21	57.75	707
Mapk4	507	402	398	232	384.75	755
Mapk6	6	11	0	3	5	563
Mapk8	1	0	2	0	0.75	872
Mme	1993	1088	1758	1255	1523.5	596
Myd88	118	70	28	46	65.5	628
Nfkb1	19	36	16	4	18.75	620
Nfkb2	10038	8147	6037	4969	7297.75	511
Nfkbia	55	118	158	181	128	690
Nfkbib	141	116	105	162	131	530
Nr2c2	54	67	17	7	36.25	507
Pik3ap1	172	84	73	51	95	613
Pik3c2a	0	0	1	0	0.25	883
Pik3c2g	88	102	23	408	155.25	660
Pik3c3	306	232	251	309	274.5	640
Pik3ca	48	80	90	74	73	670
Pik3r1	24	0	13	6	10.75	623
Pik3r2	51	179	0	29	64.75	815
Pik3r3	3304	2329	2313	1533	2369.75	605
Pik3r5	231	233	289	270	255.75	728
Pik3r6	12852	10250	13647	8810	11389.8	540
Ptpn6	2311	1920	5209	3882	3330.5	483
Rela	50	0	16	66	33	654
Src	4417	3135	3658	1978	3297	616
Stat3	717	320	490	225	438	549
Tab1	721	473	404	224	455.5	760
Tab2	0	18	0	11	7.25	575
Tet2	131	82	267	83	140.75	674
Tlr2	580	644	630	346	550	665
Tlr4	2542	1936	3654	2704	2709	576
Tnf	1	5	0	6	3	499
Traf6	1531	1150	2002	1400	1520.75	543
Vav1	811	729	280	257	519.25	605
a High-fidelity CCS reads with ≥ 5 SMRT sequencing passes.
b Filtered for ≥ 95% conversion of HCH to HTH and ≥ 95% coverage of the length of each reference sequence.
