## Supplemental Table 12 for "Flap-enabled next-generation capture (FENGC): precision targeted single-molecule profiling of epigenetic heterogeneity, chromatin dynamics, and genetic variation"

### Sheet: Sheet1
Supplementary Table 12: Differential H5mCG and G5mCH determined by MAPit-FENGC using EM-seq of ~ 620-nt mouse targets. a
	CCS read number b	Mean %H5mCG (endogenous methylation) P value c,d	Mean %G5mCH (accessibility) P value c,d
Btk	1761	0.8778	0.9893
Ccl5	5135	1	0.9557
Cd180	201	0.3004	0.8845
Cox8a	376	0.8767	0.905
Cxcl15	178	1	0.6521
Cxcr4	1586	1	0.9975
Gdf5	7529	0.9997	1
Hdac3	816	0.9995	0.9978
Hsf1	307	1	0.8413
Hsf2bp	260	1	0.5821
Hsfy2	710	0.9032	0.9633
Hsp90aa1	11218	0.4815	0.9997
Hsp90ab1	1523	0.9998	0.8787
Ifna2	3031	1	0.9575
Ifng	2805	0.5936	0.974
Ikbkg	211	Excluded (duplicates)
Il10	3110	0.1728	0.9814
Il12a	7683	0.9949	0.9953
Il12b	3150	1	0.9965
Il3ra	1081	0.9991	1
Irak4	385	0.9999	0.9514
Irf7	952	0.9895	0.9278
Jun	718	1	0.9663
Kdm6b	9225	0.6871	0.9812
Lbp	659	1	0.9675
Ly86	5536	0.9955	0.6176
Mapk1	1004	1	0.9235
Mapk15	5199	0.9981	0.9937
Mapk4	232	1	0.8905
Mme	1088	1	0.9921
Nfkb2	4969	1	0.9922
Nfkbib	105	0.9967	0.4915
Pik3c3	232	1	0.9997
Pik3r3	1533	0.8308	0.9982
Pik3r5	231	1	0.8629
Pik3r6	8810	1	0.9553
Ptpn6	1920	0.9059	0.9229
Src	1978	0.9862	0.9369
Stat3	225	1	0.9848
Tab1	224	1	0.9712
Tlr2	346	0.8895	0.9705
Tlr4	1936	0.8359	0.231
Traf6	1150	1	0.998
Vav1	257	0.9788	0.9068
a High-fidelity CCS reads with ≥ 5 SMRT sequencing passes.
b Samples with the lowest number of filtered reads from Supplementary Table 9.
c Limited to targets with ≥ 100 reads for each of the four mice with good pattern diversity, i.e., lacking many duplicates.
d Not corrected for multiple testing; all Bonferroni method corrected (a = 0.05) P values were 1.000.
