## Supplemental Table 13 for "Flap-enabled next-generation capture (FENGC): precision targeted single-molecule profiling of epigenetic heterogeneity, chromatin dynamics, and genetic variation"

### Sheet: Sheet1
Supplementary Table 13: FENGC oligonucleotide concentrations for different numbers of targets.
Number of targets	Concentration of each of oligos 1-N, 2-N, and 3 (nM) in stock oligo mixtures a-e
10	200
20	100
30	66.6667
40	50
50	40
60	33.3333
70	28.5714
80	25
90	22.2222
100	20
110	18.1818
120	16.6667
130	15.3846
140	14.2857
150	13.3333
160	12.5
170	11.7647
180	11.1111
190	10.5263
200	10
210	9.52381
220	9.09091
230	8.69565
240	8.33333
250	8
260	7.69231
270	7.40741
280	7.14286
290	6.89655
300	6.66667
310	6.45161
320	6.25
330	6.06061
340	5.88235
350	5.71429
360	5.55556
370	5.40541
380	5.26316
390	5.12821
400	5
410	4.87805
420	4.7619
430	4.65116
440	4.54545
450	4.44444
460	4.34783
470	4.25532
480	4.16667
490	4.08163
500	4
a Concentration of separate stocks of U1-N (or U1) and U2 oligos is fixed at empirically determined 10 µM = 10,000 nM (1 mL of each is added).
b The total amount of all oligo 1-N and 2-N should be close to but less than that of U1-N (or U1).
c Flap oligo 1-N or 2-N concentration (nM) × number of targets × 4 (i.e., total added volume of oligo 1-N and 2-N is 4x of U1-N (or U1)), empirically determined to be 8,000 nM (close to but < 10,000 nM).
d Concentration of each oligo 3-N should be the same as that of oligo 1-N or oligo 2-N in this separate stock mixture.
e Therefore, the concentration of each of oligo 1-N, 2-N, and 3-N is calculated by 8,000 nM/(Number of targets × 4).
